# A quantitative proteomics dataset for assessment and prediction of low dose X-ray radiation exposure in mice

**DOI:** 10.64898/2026.05.18.725951

**Authors:** Alex Zelter, Michael Riffle, Gennifer E. Merrihew, Batool Mutawe, Nicholas Shulman, Justin A. Sanders, William S. Noble, Danielle P. Johnson Erickson, Alec Morimoto, Benjamin A. Shaver, Taylor N. Steins, Ning Cao, Eric C. Ford, Paul A. Rudnick, Daniel Chelsky, Kenneth H. Wan, Jamie L. Inman, Hang Chang, Antoine M. Snijders, Jian-Hua Mao, Susan E. Celniker, Jared De Chant, Lieselotte Obst-Huebl, Kei Nakamura, Christine C. Wu, Michael J. MacCoss

**Affiliations:** Department of Genome Sciences, University of Washington, Seattle, WA, USA; Department of Radiation Oncology, University of Washington School of Medicine, Seattle, WA, USA; Spectragen Informatics LLC, Bainbridge Island, WA, USA; Biological Systems and Engineering Division, Lawrence Berkeley National Laboratory, 1 Cyclotron Rd, Berkeley, CA, USA; Biosciences and Biotechnology Division, Lawrence Livermore National Laboratory, 7000 East Avenue, Livermore, CA, USA; Accelerator Technology & Applied Physics Division, Lawrence Berkeley National Laboratory, 1 Cyclotron Rd, Berkeley, CA, USA

## Abstract

Ionizing radiation induces molecular responses that may be used to estimate exposure when physical dosimeters are unavailable. Here we present two large-scale proteomics datasets generated from mouse dorsal skin punch samples collected following controlled X-ray exposures spanning multiple doses, dose rates, and post-exposure time points. Experiment 1 comprised 96 samples (including 16 reference samples) collected 6 days after exposure to 0-75 cGy delivered at either 30 or 300 cGy/min. Experiment 2 comprised 936 samples (including 236 reference samples) exposed to 0-100 cGy at either 3 or 28 cGy/min dose rates and harvested between 7 and 150 days post-exposure. All samples were processed using a standardized workflow involving automated bead-based digestion and data-independent acquisition mass spectrometry. The datasets include multiple pooled reference sample types, process controls, and system suitability standards ensuring high quality data. All data presented are available via ProteomeXchange at several levels of processing, from raw files through normalized peptide- and protein-level abundance matrices suitable for biomarker discovery and machine learning applications. This dataset will facilitate generation of new insights into the biological changes and molecular signatures resulting from X-ray exposure in mice and may also help inform future studies in humans.
