## Supplementary Table S1 for "A quantitative proteomics dataset for assessment and prediction of low dose X-ray radiation exposure in mice"

### Sheet: Sheet1
Supplementary Table S1: Metadata column headings and corrisponding descriptions for Experiment 1 metadata. Full experimental metadata available on Panorama.
Column	Description
replicate	Unique sample identifier for the mass spectrometry injection. Used as the join key against the column headers of the protein and precursor abundance tables. 96 unique values.
project	Project label. Constant across all rows (TRX-Phase2a-LDXray).
ticArea	Total ion current (TIC) area for the injection, reported by the acquisition software. A run-quality summary value reflecting the total signal intensity recorded for the sample.
acquiredRank	Integer rank giving the order in which the sample was acquired on the mass spectrometer. Used to assess run-order / batch effects.
SampleName	Human-readable sample name including the well coordinate (e.g. TRX_LDXR_01_D7).
SampleID	Sample identifier without the well coordinate (e.g. TRX_LDXR_01). Equivalent to SampleName for matching biological samples to the original tube.
EarTag	Animal ear-tag identifier. Numeric for experimental animals; for pooled QC samples this contains the pool code (BX or CX) instead of an animal identifier.
GroupName	Experimental group assignment. One of: Control XR (sham-irradiated controls, n=12); Xray 5, Xray 15, Xray 25, Xray 35, Xray 45, Xray 55, Xray 65 (n=8 each); Xray 75 (n=12); Batch QC (BalbC neutron-exposure pool, n=8); Batch Ref (C57BL/6J X-ray pool, n=8). The trailing number gives the target X-ray dose in cGy.
WellPosition	96-well plate coordinate of the injection (e.g. D07), with rows A–H and columns 01–12.
CCW Experiment Sample Number	Sequential sample number assigned by the Colorado State University collaborator (CCW) within their original experiment. Numeric for experimental animals; na for pooled QC injections.
TEI-REX mouse number	Numeric mouse identifier within the broader TEI-REX program. Numeric for experimental animals; na for pooled QC injections.
IR Type	Type of ionizing radiation. Xray for X-ray irradiated animals and the X-ray pool, Neutron for the BalbC neutron pool, and Control for sham-irradiated animals.
IR Location	Anatomical extent of the irradiation. TBI (total body irradiation) for irradiated and control animals; pool for pooled QC injections; na where not applicable.
Target Dose_cGy	Target absorbed X-ray dose in centiGray. Values: 0 (sham control), 5, 15, 25, 35, 45, 55, 65, 75; or pool for pooled QC injections.
Sack Day	Number of days between irradiation and sacrifice (tissue collection). All experimental animals in this study were sacrificed on day 6; pool for pooled QC injections.
Sex	Animal sex. All experimental animals are Male; pool for pooled QC injections.
Strain	Mouse strain. C57BL_6J for experimental animals and the X-ray reference pool; BalbC for the BalbC neutron-exposure QC pool.
Age _day0	Animal age at the day of irradiation (day 0). All experimental animals were 12 weeks of age; pool for pooled QC injections.
TBI C57BL/6 male	Sequential identifier within the cohort of total-body-irradiated C57BL/6J male mice. Numeric for experimental animals; na for pooled QC injections.
Dose Rate	Categorical dose-rate code. 1 = low dose rate (30 cGy/min), 2 = high dose rate (300 cGy/min); na for sham controls and pooled QC injections.
Dose Rate_cGy_per_min	Numeric dose rate in centiGray per minute. Values: 30 or 300; na for sham controls and pooled QC injections.
mA	X-ray tube current in milliamperes used during exposure. 5.6 mA for the 30 cGy/min dose rate and 13 mA for the 300 cGy/min dose rate; na for sham controls and pooled QC injections.
Time_sec	Exposure duration in seconds, equal to Target Dose_cGy / Dose Rate_cGy_per_min × 60. Ranges from 1 s (5 cGy at 300 cGy/min) to 150 s (75 cGy at 30 cGy/min); na for sham controls and pooled QC injections.
IR Order	Order in which the animal was irradiated within the exposure session (1–34). Two animals share each order value (one at each dose rate); na for sham controls and pooled QC injections. Useful for assessing irradiation-order effects.
Platform Placement	Side of the irradiation platform on which the animal was placed. left or right; na for sham controls and pooled QC injections. Useful for assessing positional effects within the irradiation chamber.
