## Supplementary Table S2 for "A quantitative proteomics dataset for assessment and prediction of low dose X-ray radiation exposure in mice"

### Sheet: Sheet1
Supplementary Table S2: Metadata column headings and corrisponding descriptions for Experiment 2. Full experimental metadata available on Panorama.
Column	Description
replicate	Primary sample identifier and join key linking the metadata table to column headers in the protein and precursor abundance matrices.
Sample_Type	Distinguishes mouse pelt experimental samples from UW pooled reference / QC samples.
IR	Irradiation status. Xray denotes participation in the irradiation experiment (including sham 0 cGy samples); Control labels the 12 UW IC Reference sham controls; pool labels pooled QC reference samples.
Radiation_Dose_cGy	Radiation dose delivered to the sample, in centiGray. Sham controls are encoded as 0.0.
Dose_Rate	Dose rate of the X-ray exposure: HDR = high dose rate (28.2 cGy/min); LDR = low dose rate (3 cGy/min). NaN for sham controls (dose = 0) and for UW IC Reference samples in which dose rate was not tracked.
Radiation Date	Calendar date of irradiation. Recorded for 412 of the 700 experimental samples; unavailable for QC samples and for samples for which the irradiation date was never unblinded.
days_since_exposure	Actual number of days between irradiation and sacrifice. NaN for the 80 UW IC Reference QC samples, where sacrifice timing was not tracked.
nominal_days_since_exposure	Nominal (binned) timepoint, mapping each actual day to its intended target (6/7 → 7, 20/21 → 21, 90/91 → 90, 119/120 → 120, 148/150 → 150). Used for grouping and stratification.
Set	Role of the sample within the overall study design. Training/Add Train are fully unblinded experimental samples; Baseline are unblinded sham controls; 1Gy ref dose are unblinded 100 cGy reference samples; Blind samples had dose, dose rate, and time concealed during acquisition; Partial samples had a subset of variables concealed; the three UW * Reference sets are pooled QC materials. All blinding…
Group	Experimental group assignment from the original study design.
Unblind	Original blinding status, retained for provenance only. The released metadata is fully unblinded — analyses should use Radiation_Dose_cGy, Dose_Rate, and days_since_exposure directly.
Focus_Area	Focus-area assignment for the 700 experimental samples. The two focus areas partition samples by post-irradiation timepoint: FA1 covers early times (6–21 days) and FA2 covers late times (90–150 days). QC reference samples are not assigned a focus area.
Plate	96-well plate of mass spectrometry acquisition. Plates P01–P09 each contain 96 samples; P10 contains 72.
Well_Position	Physical well coordinate within the 96-well plate.
TnE_Sample_Batch	TEI-REX sample-preparation batch identifier. NaN for QC reference samples. Useful as a candidate batch covariate.
TnE_Unique_ID	TEI-REX network-level unique sample identifier.
UW_Sample_ID	University of Washington-assigned sample identifier.
TRA_number	External tracking / accession number. Not assigned to QC samples.
UW_TEI-REX_mouse_number	Mouse identifier; populated only for the 80 UW IC Reference samples.
TnE_Box_number	Physical storage box identifier.
TnE_Box_position	Position within the physical storage box.
File_size	Size of the raw instrument data file.
