## Supplementary Table S4 for "A quantitative proteomics dataset for assessment and prediction of low dose X-ray radiation exposure in mice"

### Sheet: Supplementary_Table_S4
Supplementary Table S4: A list of 92 proteins previously identified as likely to respond to ionizing radiation in mouse pelt tissue.
Protein
sp|Q8CG48|SMC2_MOUSE
sp|Q9JL15|LEG8_MOUSE
sp|P06800|PTPRC_MOUSE
sp|P55249|LX12E_MOUSE
sp|Q8BH61|F13A_MOUSE
sp|P01921|HB2D_MOUSE
sp|Q9DCL9|PUR6_MOUSE
sp|P97311|MCM6_MOUSE
sp|Q91ZW8|C209D_MOUSE
tr|Q99N18|Q99N18_MOUSE
sp|Q8R2Y2|MUC18_MOUSE
sp|P17427|AP2A2_MOUSE
sp|Q99K85|SERC_MOUSE
sp|P03987|IGHG3_MOUSE
sp|Q8BH86|GLUCM_MOUSE
sp|Q8BPU7|ELMO1_MOUSE
sp|P54227|STMN1_MOUSE
sp|Q61878|PRG2_MOUSE
sp|Q61753|SERA_MOUSE
sp|Q8K426|RETNG_MOUSE
sp|Q80TY0|FNBP1_MOUSE
sp|P17918|PCNA_MOUSE
sp|P97310|MCM2_MOUSE
sp|P49290|PERE_MOUSE
sp|Q61093|CY24B_MOUSE
sp|P30355|AL5AP_MOUSE
sp|Q9D7Q1|CHIT1_MOUSE
sp|Q80X19|COEA1_MOUSE
sp|Q8VEE4|RFA1_MOUSE
sp|P97426|ECP1_MOUSE
sp|Q6P253|DMKN_MOUSE
sp|Q9DBM2|ECHP_MOUSE
sp|A1L314|MPEG1_MOUSE
sp|Q91X52|DCXR_MOUSE
sp|Q61881|MCM7_MOUSE
sp|P10810|CD14_MOUSE
sp|Q9Z2A9|GGT5_MOUSE
sp|Q07813|BAX_MOUSE
sp|Q8R3I2|MBOA2_MOUSE
sp|Q9D379|HYEP_MOUSE
sp|O89053|COR1A_MOUSE
sp|P55821|STMN2_MOUSE
sp|Q9D7P9|SPB12_MOUSE
tr|Q923L6|Q923L6_MOUSE
sp|P49718|MCM5_MOUSE
sp|P49717|MCM4_MOUSE
sp|Q60714|S27A1_MOUSE
sp|Q9D7X8|GGCT_MOUSE
sp|P06344|HB2U_MOUSE
sp|O35459|ECH1_MOUSE
sp|Q9DBS1|TMM43_MOUSE
sp|Q61070|EI24_MOUSE
sp|Q9DBG3|AP2B1_MOUSE
sp|P62073|TIM10_MOUSE
sp|Q5SUA5|MYO1G_MOUSE
sp|Q8VBX4|CLC4K_MOUSE
sp|Q8VDF2|UHRF1_MOUSE
sp|P39654|LOX15_MOUSE
sp|Q921M7|CYRIB_MOUSE
sp|P97425|ECP2_MOUSE
sp|Q8R550|SH3K1_MOUSE
sp|P35762|CD81_MOUSE
sp|E9Q2M9|WDFY4_MOUSE
sp|Q9CWK8|SNX2_MOUSE
sp|P09581|CSF1R_MOUSE
sp|Q7TMF5|SPA12_MOUSE
sp|P41317|MBL2_MOUSE
sp|Q9D3P8|PLRKT_MOUSE
sp|Q9CZE3|RAB32_MOUSE
tr|Q9D140|Q9D140_MOUSE
sp|Q9D7V9|NAAA_MOUSE
sp|P19973|LSP1_MOUSE
sp|Q61233|PLSL_MOUSE
sp|Q62351|TFR1_MOUSE
sp|Q6PD03|2A5A_MOUSE
sp|Q8R0W0|EPIPL_MOUSE
sp|P28798|GRN_MOUSE
sp|Q8BY71|HAT1_MOUSE
sp|P13864|DNMT1_MOUSE
sp|P24547|IMDH2_MOUSE
sp|Q9ES52|SHIP1_MOUSE
sp|P25206|MCM3_MOUSE
sp|Q9WV95|PHLA3_MOUSE
sp|P04117|FABP4_MOUSE
sp|Q9JL26|FMNL1_MOUSE
sp|Q05144|RAC2_MOUSE
sp|P50429|ARSB_MOUSE
sp|P57016|LAD1_MOUSE
sp|Q99JF5|MVD1_MOUSE
sp|Q9CQX2|CYB5B_MOUSE
sp|Q9Z0P5|TWF2_MOUSE
sp|P04441|HG2A_MOUSE
